# Host specialization defines the emergence of new fungal plant pathogen populations

**DOI:** 10.1101/2024.09.30.615799

**Authors:** Wagner C. Fagundes, Rune Hansen, Idalia C. Rojas Barrera, Frauke Caliebe, Alice Feurtey, Janine Haueisen, Fatemeh Salimi, Alireza Alizadeh, Eva H. Stukenbrock

**Affiliations:** Environmental Genomics Group, Max Planck Institute for Evolutionary Biology, Plön & Christian-Albrechts University Kiel, Kiel, Germany; Laboratory of Evolutionary Genetics, Institute of Biology, University of Neuchâtel, Neuchâtel, Switzerland; Plant Pathology Group, Institute of Integrative Biology, ETH Zürich, Zürich, Switzerland; Department of Plant Protection, College of Agriculture and Natural Resources, Faculty of Agriculture, University of Tehran, Karaj, Iran; Department of Plant Protection, Faculty of Agriculture, Azarbaijan Shahid Madani University, Tabriz, Iran

## Abstract

Host-driven selection can be considered a strong driver of pathogen evolution. To successfully infect, colonize and complete their life cycle, plant pathogens are under constant selective pressures imposed by hosts, leading to genetic adaptation and possibly lineage radiation or speciation. Population and comparative genomics approaches are powerful tools to identify signatures of selection associated with host specialization in pathogen genomes and further allow recapturing population histories. Implementing such approaches, we identified evolutionary signatures of divergent host specialisation in distinct lineages of the fungal pathogen *Zymoseptoria tritici*, a major disease causing-agent of wheat. Unique collections of *Z. tritici* were isolated from wild (*Aegilops* spp.) and domesticated (*Triticum aestivum*) host grasses in the Middle East and whole-genome sequencing was performed in a selected subset of isolates from each collection. We observed distinct population structure between the two host-diverging pathogens and identified particular genomic features in the *Aegilops*-infecting isolates that may have shaped their evolutionary history. Phylogenomic analyses revealed that *A. cylindrica* and *A. tauchii* -infecting populations of *Z. tritici* form separate clusters, possibly reflecting incipient speciation driven by divergent host specialization. Using infection experiments, we confirm that *Z. tritici* isolates collected from *Aegilops* spp. only infect their respective host species and not *T. aestivum*. Population genomics analyses and demographic inference furthermore allowed us to detect signatures of recent selection and show that divergence of the wheat-infecting lineage likely coincided with wheat domestication. At last, we confirm a virulence-related role for one candidate effector located in a selective sweep region of the *A. cylindrica*-infecting pathogen. Taken together, our findings highlight the interplay between agricultural and wild hosts on the evolution of fungal plant pathogens and illustrate host specialization as a possible route of rapid pathogen emergence.
