## Supplementary material for "Host specialization defines the emergence of new fungal plant pathogen populations": Fagundes_2024_Zymo_PopGen_Supplementary_Material: Supplementary_Table_S1.xlsx

### Sheet: Sheet1
Strain ID	Species	Host	Origin	Collection year	Sequencing platform	Sequencing library	Reference
ST11IR_11_4.1	Z. ardabiliae	Agropyrum tauri	Iran	2011	Illumina	100bp PE	Stukenbrock & Dutheil, 2018
ST11IR_1_10.1	Z. ardabiliae	Agropyrum tauri	Iran	2011	Illumina	100bp PE	Stukenbrock & Dutheil, 2018
ST11IR_1_15.2	Z. ardabiliae	Agropyrum tauri	Iran	2011	Illumina	100bp PE	Stukenbrock & Dutheil, 2018
ST11IR_1_15.1	Z. ardabiliae	Agropyrum tauri	Iran	2011	Illumina	100bp PE	Stukenbrock & Dutheil, 2018
ST11IR_6_1.1	Z. ardabiliae	Agropyrum tauri	Iran	2011	Illumina	100bp PE	Stukenbrock & Dutheil, 2018
ST11IR_6_1.2	Z. ardabiliae	Agropyrum tauri	Iran	2011	Illumina	100bp PE	Stukenbrock & Dutheil, 2018
ST11IR_7_5.2	Z. ardabiliae	Dactylis glomerata	Iran	2011	Illumina	100bp PE	Stukenbrock & Dutheil, 2018
ST11IR_7_2.1	Z. ardabiliae	Dactylis glomerata	Iran	2011	Illumina	100bp PE	Stukenbrock & Dutheil, 2018
ST11IR_7_2.4	Z. ardabiliae	Dactylis glomerata	Iran	2011	Illumina	100bp PE	Stukenbrock & Dutheil, 2018
ST11IR_8_1.1	Z. ardabiliae	Agropyrum tauri	Iran	2011	Illumina	100bp PE	Stukenbrock & Dutheil, 2018
ST11IR_8_5.3	Z. ardabiliae	Agropyrum tauri	Iran	2011	Illumina	100bp PE	Stukenbrock & Dutheil, 2018
ST11IR_11_1.1	Z. ardabiliae	Agropyrum tauri	Iran	2011	Illumina	100bp PE	Stukenbrock & Dutheil, 2018
STIR04_1.2.1	Z. ardabiliae	Lolium spp.	Iran	2004	Illumina	100bp PE	Stukenbrock & Dutheil, 2018
STIR04_1.1.1	Z.ardabiliae	Lolium perene	Iran	2004	Illumina	75bp PE	Stukenbrock et al, 2011; 2012; Stukenbrock & Dutheil, 2018
STIR04_1.1.2	Z. ardabiliae	Lolium spp.	Iran	2004	Illumina	75bp PE	Stukenbrock et al, 2011; 2012; Stukenbrock & Dutheil, 2018
STIR04_3.13.1	Z. ardabiliae	Agropyron spp.	Iran	2004	Illumina	75bp PE	Stukenbrock et al, 2011; Stukenbrock & Dutheil, 2018
STIR04_3.3.2	Z.ardabiliae	Agropyron spp.	Iran	2004	Illumina	75bp PE	Stukenbrock et al, 2011; 2012; Stukenbrock & Dutheil, 2018
Zb163	Z. brevis	Phalaris paradoxa	Iran	NA	Illumina	100bp PE	Grandaubert et al., 2015
Zb87/ Zb18110	Z. brevis	Phalaris paradoxa	Iran	NA	Illumina	100bp PE	Grandaubert et al., 2015
STIR04 4.3.1	Z. pseudotritici	Elymus repens	Iran	2004	Illumina	150bp PE	Stukenbrock et al, 2011; 2012
STIR04 5.3	Z. pseudotritici	Dactylis glomerata	Iran	2004	Illumina	75bp PE	Stukenbrock et al, 2011; 2012
STIR04 5.9.1	Z. pseudotritici	Dactylis glomerata	Iran	2004	Illumina	75bp PE	Stukenbrock et al, 2011; 2012
STIR04_3.11.1	Z. pseudotritici	Elymus repens	Iran	2004	Illumina	150 bp PE	Stukenbrock et al, 2011; 2012
ZT427	Z. tritici	Aegilops spp.	Sahanjan village, East Azarbaijan, Iran	2018	Illumina	150 bp PE	This study
ZT429	Z. tritici	Aegilops spp.	Sahanjan village, East Azarbaijan, Iran	2018	Illumina	150 bp PE	This study
ZT431	Z. tritici	Aegilops spp.	Sahanjan village, East Azarbaijan, Iran	2018	Illumina	150 bp PE	This study
ZT436	Z. tritici	Aegilops spp.	Sahanjan village, East Azarbaijan, Iran	2018	Illumina	150 bp PE	This study
ZT440	Z. tritici	Aegilops spp.	Sahanjan village, East Azarbaijan, Iran	2018	Illumina	150 bp PE	This study
ZT441	Z. tritici	Aegilops spp.	Sahanjan village, East Azarbaijan, Iran	2018	Illumina	150 bp PE	This study
ZT442	Z. tritici	Aegilops spp.	Sahanjan village, East Azarbaijan, Iran	2018	Illumina	150 bp PE	This study
ZT445	Z. tritici	Aegilops spp.	Sahanjan village, East Azarbaijan, Iran	2018	Illumina	150 bp PE	This study
ZT448	Z. tritici	Aegilops spp.	Sahanjan village, East Azarbaijan, Iran	2018	Illumina	150 bp PE	This study
ZT453	Z. tritici	Aegilops spp.	Sahanjan village, East Azarbaijan, Iran	2018	Illumina	150 bp PE	This study
ZT454	Z. tritici	Aegilops spp.	Sahanjan village, East Azarbaijan, Iran	2018	Illumina	150 bp PE	This study
ZT460	Z. tritici	Aegilops spp.	Sahanjan village, East Azarbaijan, Iran	2018	Illumina	150 bp PE	This study
ZT469	Z. tritici	Aegilops spp.	Marand-Tabriz road, East Azarbaijan, Iran	2018	Illumina	150 bp PE	This study
ZT471	Z. tritici	Aegilops spp.	Arasbaran forests,East Azarbaijan, Iran	2018	Illumina	150 bp PE	This study
ZT472	Z. tritici	Aegilops spp.	Heris-Meshginshahr road, East Azarbaijan, Iran	2018	Illumina	150 bp PE	This study
ZT473	Z. tritici	Aegilops spp.	Sahanjan village, East Azarbaijan, Iran	2018	Illumina	150 bp PE	This study
ZT475	Z. tritici	Aegilops spp.	Sahanjan village, East Azarbaijan, Iran	2018	Illumina	150 bp PE	This study
ZT476	Z. tritici	Aegilops spp.	Sahanjan village, East Azarbaijan, Iran	2018	Illumina	150 bp PE	This study
ZT478	Z. tritici	Aegilops spp.	Sahanjan village, East Azarbaijan, Iran	2018	Illumina	150 bp PE	This study
ZT479	Z. tritici	Aegilops spp.	Sahanjan village, East Azarbaijan, Iran	2018	Illumina	150 bp PE	This study
ZT481	Z. tritici	Aegilops spp.	Sahanjan village, East Azarbaijan, Iran	2018	Illumina	150 bp PE	This study
ZT485	Z. tritici	Aegilops spp.	Sahanjan village, East Azarbaijan, Iran	2018	Illumina	150 bp PE	This study
ZT489	Z. tritici	Aegilops spp.	Sahanjan village, East Azarbaijan, Iran	2018	Illumina	150 bp PE	This study
ZT495	Z. tritici	Aegilops spp.	Heris-Meshginshahr road, East Azarbaijan, Iran	2018	Illumina	150 bp PE	This study
ZT498	Z. tritici	Aegilops spp.	Heris-Meshginshahr road, East Azarbaijan, Iran	2018	Illumina	150 bp PE	This study
ZT499	Z. tritici	Aegilops spp.	Heris-Meshginshahr road, East Azarbaijan, Iran	2018	Illumina	150 bp PE	This study
ZT500	Z. tritici	Aegilops spp.	Heris-Meshginshahr road, East Azarbaijan, Iran	2018	Illumina	150 bp PE	This study
ZT504	Z. tritici	Aegilops spp.	Marand county, East Azarbaijan, Iran	2018	Illumina	150 bp PE	This study
ZT508	Z. tritici	Aegilops spp.	Marand county, East Azarbaijan, Iran	2018	Illumina	150 bp PE	This study
ZT515	Z. tritici	Aegilops spp.	Marand county, East Azarbaijan, Iran	2018	Illumina	150 bp PE	This study
ZT517	Z. tritici	Aegilops spp.	Marand county, East Azarbaijan, Iran	2018	Illumina	150 bp PE	This study
ZT519	Z. tritici	Aegilops spp.	Arasbaran forests,East Azarbaijan, Iran	2018	Illumina	150 bp PE	This study
ZT525	Z. tritici	Aegilops spp.	Arasbaran forests,East Azarbaijan, Iran	2018	Illumina	150 bp PE	This study
ZT528	Z. tritici	Aegilops spp.	Heris-Meshginshahr road, East Azarbaijan, Iran	2018	Illumina	150 bp PE	This study
ZT530	Z. tritici	Aegilops spp.	Heris-Meshginshahr road, East Azarbaijan, Iran	2018	Illumina	150 bp PE	This study
ZT533	Z. tritici	Aegilops spp.	Heris-Meshginshahr road, East Azarbaijan, Iran	2018	Illumina	150 bp PE	This study
ZT534	Z. tritici	Aegilops spp.	Heris-Meshginshahr road, East Azarbaijan, Iran	2018	Illumina	150 bp PE	This study
ZT536	Z. tritici	Aegilops spp.	Marand county, East Azarbaijan, Iran	2018	Illumina	150 bp PE	This study
ZT537	Z. tritici	Aegilops spp.	Marand county, East Azarbaijan, Iran	2018	Illumina	150 bp PE	This study
ZT538	Z. tritici	Aegilops spp.	Arasbaran forests,East Azarbaijan, Iran	2018	Illumina	150 bp PE	This study
ZT539	Z. tritici	Aegilops spp.	Arasbaran forests,East Azarbaijan, Iran	2018	Illumina	150 bp PE	This study
ZT543	Z. tritici	Aegilops spp.	Arasbaran forests,East Azarbaijan, Iran	2018	Illumina	150 bp PE	This study
ZT805	Z. tritici	Aegilops spp.	Arasbaran forests,East Azarbaijan, Iran	2020	Illumina	150 bp PE	This study
ZT807	Z. tritici	Aegilops spp.	Arasbaran forests,East Azarbaijan, Iran	2020	Illumina	150 bp PE	This study
ZT810	Z. tritici	Aegilops spp.	Arasbaran forests,East Azarbaijan, Iran	2020	Illumina	150 bp PE	This study
ZT811	Z. tritici	Aegilops spp.	Arasbaran forests,East Azarbaijan, Iran	2020	Illumina	150 bp PE	This study
ZT812	Z. tritici	Aegilops spp.	Arasbaran forests,East Azarbaijan, Iran	2020	Illumina	150 bp PE	This study
ZT820	Z. tritici	Aegilops spp.	Arasbaran forests,East Azarbaijan, Iran	2020	Illumina	150 bp PE	This study
ZT549	Z. tritici	Triticum aestivum	Parsabad, Ardabil province, Iran	2019	Illumina	150 bp PE	This study
ZT555	Z. tritici	Triticum aestivum	Parsabad, Ardabil province, Iran	2019	Illumina	150 bp PE	This study
ZT559	Z. tritici	Triticum aestivum	Parsabad, Ardabil province, Iran	2019	Illumina	150 bp PE	This study
ZT561	Z. tritici	Triticum aestivum	Parsabad, Ardabil province, Iran	2019	Illumina	150 bp PE	This study
ZT562	Z. tritici	Triticum aestivum	Parsabad, Ardabil province, Iran	2019	Illumina	150 bp PE	This study
ZT565	Z. tritici	Triticum aestivum	Parsabad, Ardabil province, Iran	2019	Illumina	150 bp PE	This study
ZT567	Z. tritici	Triticum aestivum	Parsabad, Ardabil province, Iran	2019	Illumina	150 bp PE	This study
ZT570	Z. tritici	Triticum aestivum	Parsabad, Ardabil province, Iran	2019	Illumina	150 bp PE	This study
ZT572	Z. tritici	Triticum aestivum	Parsabad, Ardabil province, Iran	2019	Illumina	150 bp PE	This study
ZT573	Z. tritici	Triticum aestivum	Parsabad, Ardabil province, Iran	2019	Illumina	150 bp PE	This study
ZT576	Z. tritici	Triticum aestivum	Parsabad, Ardabil province, Iran	2019	Illumina	150 bp PE	This study
ZT577	Z. tritici	Triticum aestivum	Parsabad, Ardabil province, Iran	2019	Illumina	150 bp PE	This study
ZT579	Z. tritici	Triticum aestivum	Parsabad, Ardabil province, Iran	2019	Illumina	150 bp PE	This study
ZT583	Z. tritici	Triticum aestivum	Parsabad, Ardabil province, Iran	2019	Illumina	150 bp PE	This study
ZT584	Z. tritici	Triticum aestivum	Parsabad, Ardabil province, Iran	2019	Illumina	150 bp PE	This study
ZT586	Z. tritici	Triticum aestivum	Parsabad, Ardabil province, Iran	2019	Illumina	150 bp PE	This study
ZT587	Z. tritici	Triticum aestivum	Parsabad, Ardabil province, Iran	2019	Illumina	150 bp PE	This study
ZT590	Z. tritici	Triticum aestivum	Parsabad, Ardabil province, Iran	2019	Illumina	150 bp PE	This study
ZT591	Z. tritici	Triticum aestivum	Parsabad, Ardabil province, Iran	2019	Illumina	150 bp PE	This study
ZT593	Z. tritici	Triticum aestivum	Parsabad, Ardabil province, Iran	2019	Illumina	150 bp PE	This study
ZT598	Z. tritici	Triticum aestivum	Parsabad, Ardabil province, Iran	2019	Illumina	150 bp PE	This study
ZT605	Z. tritici	Triticum aestivum	Parsabad, Ardabil province, Iran	2019	Illumina	150 bp PE	This study
ZT611	Z. tritici	Triticum aestivum	Parsabad, Ardabil province, Iran	2019	Illumina	150 bp PE	This study
ZT612	Z. tritici	Triticum aestivum	Parsabad, Ardabil province, Iran	2019	Illumina	150 bp PE	This study
ZT616	Z. tritici	Triticum aestivum	Parsabad, Ardabil province, Iran	2019	Illumina	150 bp PE	This study
ZT617	Z. tritici	Triticum aestivum	Parsabad, Ardabil province, Iran	2019	Illumina	150 bp PE	This study
ZT620	Z. tritici	Triticum aestivum	Parsabad, Ardabil province, Iran	2019	Illumina	150 bp PE	This study
ZT621	Z. tritici	Triticum aestivum	Parsabad, Ardabil province, Iran	2019	Illumina	150 bp PE	This study
ZT627	Z. tritici	Triticum aestivum	Parsabad, Ardabil province, Iran	2019	Illumina	150 bp PE	This study
ZT629	Z. tritici	Triticum aestivum	Parsabad, Ardabil province, Iran	2019	Illumina	150 bp PE	This study
ZT630	Z. tritici	Triticum aestivum	Parsabad, Ardabil province, Iran	2019	Illumina	150 bp PE	This study
ZT631	Z. tritici	Triticum aestivum	Parsabad, Ardabil province, Iran	2019	Illumina	150 bp PE	This study
ZT634	Z. tritici	Triticum aestivum	Parsabad, Ardabil province, Iran	2019	Illumina	150 bp PE	This study
ZT635	Z. tritici	Triticum aestivum	Parsabad, Ardabil province, Iran	2019	Illumina	150 bp PE	This study
ZT638	Z. tritici	Triticum aestivum	Parsabad, Ardabil province, Iran	2019	Illumina	150 bp PE	This study
ZT640	Z. tritici	Triticum aestivum	Parsabad, Ardabil province, Iran	2019	Illumina	150 bp PE	This study
ZT641	Z. tritici	Triticum aestivum	Parsabad, Ardabil province, Iran	2019	Illumina	150 bp PE	This study
ZT642	Z. tritici	Triticum aestivum	Parsabad, Ardabil province, Iran	2019	Illumina	150 bp PE	This study
ZT643	Z. tritici	Triticum aestivum	Parsabad, Ardabil province, Iran	2019	Illumina	150 bp PE	This study
ZT644	Z. tritici	Triticum aestivum	Parsabad, Ardabil province, Iran	2019	Illumina	150 bp PE	This study
ZT647	Z. tritici	Triticum aestivum	Parsabad, Ardabil province, Iran	2019	Illumina	150 bp PE	This study
ZT649	Z. tritici	Triticum aestivum	Parsabad, Ardabil province, Iran	2019	Illumina	150 bp PE	This study
ZT650	Z. tritici	Triticum aestivum	Parsabad, Ardabil province, Iran	2019	Illumina	150 bp PE	This study
ZT651	Z. tritici	Triticum aestivum	Parsabad, Ardabil province, Iran	2019	Illumina	150 bp PE	This study
ZT655	Z. tritici	Triticum aestivum	Parsabad, Ardabil province, Iran	2019	Illumina	150 bp PE	This study
ZT660	Z. tritici	Triticum aestivum	Parsabad, Ardabil province, Iran	2019	Illumina	150 bp PE	This study
ZT661	Z. tritici	Triticum aestivum	Parsabad, Ardabil province, Iran	2019	Illumina	150 bp PE	This study
ZT662	Z. tritici	Triticum aestivum	Parsabad, Ardabil province, Iran	2019	Illumina	150 bp PE	This study
ZT663	Z. tritici	Triticum aestivum	Parsabad, Ardabil province, Iran	2019	Illumina	150 bp PE	This study
ZT667	Z. tritici	Triticum aestivum	Parsabad, Ardabil province, Iran	2019	Illumina	150 bp PE	This study
ZT668	Z. tritici	Triticum aestivum	Parsabad, Ardabil province, Iran	2019	Illumina	150 bp PE	This study
ZT670	Z. tritici	Triticum aestivum	Parsabad, Ardabil province, Iran	2019	Illumina	150 bp PE	This study
ZT671	Z. tritici	Triticum aestivum	Parsabad, Ardabil province, Iran	2019	Illumina	150 bp PE	This study
ZT672	Z. tritici	Triticum aestivum	Parsabad, Ardabil province, Iran	2019	Illumina	150 bp PE	This study
ZT676	Z. tritici	Triticum aestivum	Parsabad, Ardabil province, Iran	2019	Illumina	150 bp PE	This study
ZT678	Z. tritici	Triticum aestivum	Parsabad, Ardabil province, Iran	2019	Illumina	150 bp PE	This study
ZT681	Z. tritici	Triticum aestivum	Parsabad, Ardabil province, Iran	2019	Illumina	150 bp PE	This study
ZT682	Z. tritici	Triticum aestivum	Parsabad, Ardabil province, Iran	2019	Illumina	150 bp PE	This study
ZT685	Z. tritici	Triticum aestivum	Parsabad, Ardabil province, Iran	2019	Illumina	150 bp PE	This study
ZT686	Z. tritici	Triticum aestivum	Parsabad, Ardabil province, Iran	2019	Illumina	150 bp PE	This study
ZT689	Z. tritici	Triticum aestivum	Parsabad, Ardabil province, Iran	2019	Illumina	150 bp PE	This study
ZT693	Z. tritici	Triticum aestivum	Parsabad, Ardabil province, Iran	2019	Illumina	150 bp PE	This study
ZT695	Z. tritici	Triticum aestivum	Parsabad, Ardabil province, Iran	2019	Illumina	150 bp PE	This study
ZT698	Z. tritici	Triticum aestivum	Parsabad, Ardabil province, Iran	2019	Illumina	150 bp PE	This study
ZT699	Z. tritici	Triticum aestivum	Parsabad, Ardabil province, Iran	2019	Illumina	150 bp PE	This study
ZT700	Z. tritici	Triticum aestivum	Parsabad, Ardabil province, Iran	2019	Illumina	150 bp PE	This study
ZT704	Z. tritici	Triticum aestivum	Parsabad, Ardabil province, Iran	2019	Illumina	150 bp PE	This study
ZT705	Z. tritici	Triticum aestivum	Parsabad, Ardabil province, Iran	2019	Illumina	150 bp PE	This study
ZT707	Z. tritici	Triticum aestivum	Parsabad, Ardabil province, Iran	2019	Illumina	150 bp PE	This study
ZT709	Z. tritici	Triticum aestivum	Parsabad, Ardabil province, Iran	2019	Illumina	150 bp PE	This study
ZT710	Z. tritici	Triticum aestivum	Parsabad, Ardabil province, Iran	2019	Illumina	150 bp PE	This study
ZT711	Z. tritici	Triticum aestivum	Parsabad, Ardabil province, Iran	2019	Illumina	150 bp PE	This study
ZT716	Z. tritici	Triticum aestivum	Parsabad, Ardabil province, Iran	2019	Illumina	150 bp PE	This study
ZT718	Z. tritici	Triticum aestivum	Parsabad, Ardabil province, Iran	2019	Illumina	150 bp PE	This study
ZT721	Z. tritici	Triticum aestivum	Parsabad, Ardabil province, Iran	2019	Illumina	150 bp PE	This study
ISY_Ar_1b	Z. tritici	Triticum aestivum	Israel	1992	Illumina	100bp PE	Hartmann et al. 2017
ISY_Ar_1j	Z. tritici	Triticum aestivum	Israel	1992	Illumina	100bp PE	Hartmann et al. 2017
ISY_Ar_2b	Z. tritici	Triticum aestivum	Israel	1992	Illumina	100bp PE	Hartmann et al. 2017
ISY_Ar_2f	Z. tritici	Triticum aestivum	Israel	1992	Illumina	100bp PE	Hartmann et al. 2017
ISY_Ar_4b	Z. tritici	Triticum aestivum	Israel	1992	Illumina	100bp PE	Hartmann et al. 2017
ISY_Ar_4f	Z. tritici	Triticum aestivum	Israel	1992	Illumina	100bp PE	Hartmann et al. 2017
ISY_Ar_4g	Z. tritici	Triticum aestivum	Israel	1992	Illumina	100bp PE	Hartmann et al. 2017
ISY_Ar_5a	Z. tritici	Triticum aestivum	Israel	1992	Illumina	100bp PE	Hartmann et al. 2017
ISY_Ar_5g	Z. tritici	Triticum aestivum	Israel	1992	Illumina	100bp PE	Hartmann et al. 2017
ISY_Ar_11g	Z. tritici	Triticum aestivum	Israel	1992	Illumina	100bp PE	Hartmann et al. 2017
ISY_Ar_11i	Z. tritici	Triticum aestivum	Israel	1992	Illumina	100bp PE	Hartmann et al. 2017
ISY_Ar_12d	Z. tritici	Triticum aestivum	Israel	1992	Illumina	100bp PE	Hartmann et al. 2017
ISY_Ar_12e	Z. tritici	Triticum aestivum	Israel	1992	Illumina	100bp PE	Hartmann et al. 2017
ISY_Ar_12f	Z. tritici	Triticum aestivum	Israel	1992	Illumina	100bp PE	Hartmann et al. 2017
ISY_Ar_15a	Z. tritici	Triticum aestivum	Israel	1992	Illumina	100bp PE	Hartmann et al. 2017
ISY_Ar_16a	Z. tritici	Triticum aestivum	Israel	1992	Illumina	100bp PE	Hartmann et al. 2017
ISY_Ar_16h	Z. tritici	Triticum aestivum	Israel	1992	Illumina	100bp PE	Hartmann et al. 2017
ISY_Ar_17b	Z. tritici	Triticum aestivum	Israel	1992	Illumina	100bp PE	Hartmann et al. 2017
ISY_Ar_17e	Z. tritici	Triticum aestivum	Israel	1992	Illumina	100bp PE	Hartmann et al. 2017
ISY_Ar_17i	Z. tritici	Triticum aestivum	Israel	1992	Illumina	100bp PE	Hartmann et al. 2017
ISY_Ar_17r	Z. tritici	Triticum aestivum	Israel	1992	Illumina	100bp PE	Hartmann et al. 2017
ISY_Ar_18b	Z. tritici	Triticum aestivum	Israel	1992	Illumina	100bp PE	Hartmann et al. 2017
ISY_Ar_19e	Z. tritici	Triticum aestivum	Israel	1992	Illumina	100bp PE	Hartmann et al. 2017
ISY_Ar_21a	Z. tritici	Triticum aestivum	Israel	1992	Illumina	100bp PE	Hartmann et al. 2017
ISY_Ar_22f	Z. tritici	Triticum aestivum	Israel	1992	Illumina	100bp PE	Hartmann et al. 2017
ST99CH_3A1	Z. tritici	Triticum aestivum	Switzerland	1999	Illumina	100bp PE	Hartmann et al. 2017
ST99CH_3A2	Z. tritici	Triticum aestivum	Switzerland	1999	Illumina	100bp PE	Hartmann et al. 2017
ST99CH_3A4	Z. tritici	Triticum aestivum	Switzerland	1999	Illumina	100bp PE	Hartmann et al. 2017
ST99CH_3A5	Z. tritici	Triticum aestivum	Switzerland	1999	Illumina	100bp PE	Hartmann et al. 2017
ST99CH_3A6	Z. tritici	Triticum aestivum	Switzerland	1999	Illumina	100bp PE	Hartmann et al. 2017
ST99CH_3A9	Z. tritici	Triticum aestivum	Switzerland	1999	Illumina	100bp PE	Hartmann et al. 2017
ST99CH_3A10	Z. tritici	Triticum aestivum	Switzerland	1999	Illumina	100bp PE	Hartmann et al. 2017
ST99CH_3B2	Z. tritici	Triticum aestivum	Switzerland	1999	Illumina	100bp PE	Hartmann et al. 2017
ST99CH_3B4	Z. tritici	Triticum aestivum	Switzerland	1999	Illumina	100bp PE	Hartmann et al. 2017
ST99CH_3B8	Z. tritici	Triticum aestivum	Switzerland	1999	Illumina	100bp PE	Hartmann et al. 2017
ST99CH_3C4	Z. tritici	Triticum aestivum	Switzerland	1999	Illumina	100bp PE	Hartmann et al. 2017
ST99CH_3C7	Z. tritici	Triticum aestivum	Switzerland	1999	Illumina	100bp PE	Hartmann et al. 2017
ST99CH_3D1	Z. tritici	Triticum aestivum	Switzerland	1999	Illumina	100bp PE	Hartmann et al. 2017
ST99CH_3D3	Z. tritici	Triticum aestivum	Switzerland	1999	Illumina	100bp PE	Hartmann et al. 2017
ST99CH_3D5	Z. tritici	Triticum aestivum	Switzerland	1999	Illumina	100bp PE	Hartmann et al. 2017
ST99CH_3D7	Z. tritici	Triticum aestivum	Switzerland	1999	Illumina	100bp PE	Hartmann et al. 2017
ST99CH_3D8	Z. tritici	Triticum aestivum	Switzerland	1999	Illumina	100bp PE	Hartmann et al. 2017
ST99CH_1E4	Z. tritici	Triticum aestivum	Switzerland	1999	Illumina	100bp PE	Hartmann et al. 2017
ST99CH_3F1	Z. tritici	Triticum aestivum	Switzerland	1999	Illumina	100bp PE	Hartmann et al. 2017
ST99CH_3F2	Z. tritici	Triticum aestivum	Switzerland	1999	Illumina	100bp PE	Hartmann et al. 2017
ST99CH_3F3	Z. tritici	Triticum aestivum	Switzerland	1999	Illumina	100bp PE	Hartmann et al. 2017
ST99CH_3F4	Z. tritici	Triticum aestivum	Switzerland	1999	Illumina	100bp PE	Hartmann et al. 2017
ST99CH_3F5	Z. tritici	Triticum aestivum	Switzerland	1999	Illumina	100bp PE	Hartmann et al. 2017
ST99CH_3G2	Z. tritici	Triticum aestivum	Switzerland	1999	Illumina	100bp PE	Hartmann et al. 2017
ST99CH_3G3	Z. tritici	Triticum aestivum	Switzerland	1999	Illumina	100bp PE	Hartmann et al. 2017
ST99CH_3G6	Z. tritici	Triticum aestivum	Switzerland	1999	Illumina	100bp PE	Hartmann et al. 2017
ST99CH_3H1	Z. tritici	Triticum aestivum	Switzerland	1999	Illumina	100bp PE	Hartmann et al. 2017
ST99CH_3H3	Z. tritici	Triticum aestivum	Switzerland	1999	Illumina	100bp PE	Hartmann et al. 2017
ST99CH_3H4	Z. tritici	Triticum aestivum	Switzerland	1999	Illumina	100bp PE	Hartmann et al. 2017
STAus01_1A4	Z. tritici	Triticum aestivum	Australia	2001	Illumina	100bp PE	Hartmann et al. 2017
STAus01_1A5	Z. tritici	Triticum aestivum	Australia	2001	Illumina	100bp PE	Hartmann et al. 2017
STAus01_1A6	Z. tritici	Triticum aestivum	Australia	2001	Illumina	100bp PE	Hartmann et al. 2017
STAus01_1A9	Z. tritici	Triticum aestivum	Australia	2001	Illumina	100bp PE	Hartmann et al. 2017
STAus01_1B1	Z. tritici	Triticum aestivum	Australia	2001	Illumina	100bp PE	Hartmann et al. 2017
STAus01_1B2	Z. tritici	Triticum aestivum	Australia	2001	Illumina	100bp PE	Hartmann et al. 2017
STAus01_1B7	Z. tritici	Triticum aestivum	Australia	2001	Illumina	100bp PE	Hartmann et al. 2017
STAus01_1B8	Z. tritici	Triticum aestivum	Australia	2001	Illumina	100bp PE	Hartmann et al. 2017
STAus01_1C1	Z. tritici	Triticum aestivum	Australia	2001	Illumina	100bp PE	Hartmann et al. 2017
STAus01_1C2	Z. tritici	Triticum aestivum	Australia	2001	Illumina	100bp PE	Hartmann et al. 2017
STAus01_1C3	Z. tritici	Triticum aestivum	Australia	2001	Illumina	100bp PE	Hartmann et al. 2017
STAus01_1C6	Z. tritici	Triticum aestivum	Australia	2001	Illumina	100bp PE	Hartmann et al. 2017
STAus01_1C8	Z. tritici	Triticum aestivum	Australia	2001	Illumina	100bp PE	Hartmann et al. 2017
STAus01_1D4	Z. tritici	Triticum aestivum	Australia	2001	Illumina	100bp PE	Hartmann et al. 2017
STAus01_1D5	Z. tritici	Triticum aestivum	Australia	2001	Illumina	100bp PE	Hartmann et al. 2017
STAus01_1D8	Z. tritici	Triticum aestivum	Australia	2001	Illumina	100bp PE	Hartmann et al. 2017
STAus01_1E1	Z. tritici	Triticum aestivum	Australia	2001	Illumina	100bp PE	Hartmann et al. 2017
STAus01_1E4	Z. tritici	Triticum aestivum	Australia	2001	Illumina	100bp PE	Hartmann et al. 2017
STAus01_1E5	Z. tritici	Triticum aestivum	Australia	2001	Illumina	100bp PE	Hartmann et al. 2017
STAus01_1F2	Z. tritici	Triticum aestivum	Australia	2001	Illumina	100bp PE	Hartmann et al. 2017
STAus01_1F3	Z. tritici	Triticum aestivum	Australia	2001	Illumina	100bp PE	Hartmann et al. 2017
STAus01_1F8	Z. tritici	Triticum aestivum	Australia	2001	Illumina	100bp PE	Hartmann et al. 2017
STAus01_1G2	Z. tritici	Triticum aestivum	Australia	2001	Illumina	100bp PE	Hartmann et al. 2017
STAus01_1G5	Z. tritici	Triticum aestivum	Australia	2001	Illumina	100bp PE	Hartmann et al. 2017
STAus01_1H2	Z. tritici	Triticum aestivum	Australia	2001	Illumina	100bp PE	Hartmann et al. 2017
STAus01_1H6	Z. tritici	Triticum aestivum	Australia	2001	Illumina	100bp PE	Hartmann et al. 2017
STAus01_1H8	Z. tritici	Triticum aestivum	Australia	2001	Illumina	100bp PE	Hartmann et al. 2017
a12_3B_2	Z. tritici	Triticum aestivum	Oregon R	1990	Illumina	100bp PE	Hartmann et al. 2017
a12_3B_3	Z. tritici	Triticum aestivum	Oregon R	1990	Illumina	100bp PE	Hartmann et al. 2017
a12_3B_5	Z. tritici	Triticum aestivum	Oregon R	1990	Illumina	100bp PE	Hartmann et al. 2017
a12_3B_6	Z. tritici	Triticum aestivum	Oregon R	1990	Illumina	100bp PE	Hartmann et al. 2017
a12_3B_7	Z. tritici	Triticum aestivum	Oregon R	1990	Illumina	100bp PE	Hartmann et al. 2017
a12_3B_8	Z. tritici	Triticum aestivum	Oregon R	1990	Illumina	100bp PE	Hartmann et al. 2017
a12_3B_11	Z. tritici	Triticum aestivum	Oregon R	1990	Illumina	100bp PE	Hartmann et al. 2017
a12_3B_12	Z. tritici	Triticum aestivum	Oregon R	1990	Illumina	100bp PE	Hartmann et al. 2017
a12_3B_14	Z. tritici	Triticum aestivum	Oregon R	1990	Illumina	100bp PE	Hartmann et al. 2017
a12_3B_15	Z. tritici	Triticum aestivum	Oregon R	1990	Illumina	100bp PE	Hartmann et al. 2017
a12_3B_17	Z. tritici	Triticum aestivum	Oregon R	1990	Illumina	100bp PE	Hartmann et al. 2017
a12_3B_18	Z. tritici	Triticum aestivum	Oregon R	1990	Illumina	100bp PE	Hartmann et al. 2017
a12_3B_19	Z. tritici	Triticum aestivum	Oregon R	1990	Illumina	100bp PE	Hartmann et al. 2017
a12_3B_21	Z. tritici	Triticum aestivum	Oregon R	1990	Illumina	100bp PE	Hartmann et al. 2017
a12_4A_1	Z. tritici	Triticum aestivum	Oregon R	1990	Illumina	100bp PE	Hartmann et al. 2017
a12_4A_2	Z. tritici	Triticum aestivum	Oregon R	1990	Illumina	100bp PE	Hartmann et al. 2017
a12_4A_4	Z. tritici	Triticum aestivum	Oregon R	1990	Illumina	100bp PE	Hartmann et al. 2017
a12_4A_5	Z. tritici	Triticum aestivum	Oregon R	1990	Illumina	100bp PE	Hartmann et al. 2017
a12_4A_6	Z. tritici	Triticum aestivum	Oregon R	1990	Illumina	100bp PE	Hartmann et al. 2017
a12_4A_7	Z. tritici	Triticum aestivum	Oregon R	1990	Illumina	100bp PE	Hartmann et al. 2017
a12_4A_10	Z. tritici	Triticum aestivum	Oregon R	1990	Illumina	100bp PE	Hartmann et al. 2017
a12_4A_11	Z. tritici	Triticum aestivum	Oregon R	1990	Illumina	100bp PE	Hartmann et al. 2017
a15_2A_6	Z. tritici	Triticum aestivum	Oregon S	1990	Illumina	100bp PE	Hartmann et al. 2017
a15_2A_7	Z. tritici	Triticum aestivum	Oregon S	1990	Illumina	100bp PE	Hartmann et al. 2017
a15_2A_11	Z. tritici	Triticum aestivum	Oregon S	1990	Illumina	100bp PE	Hartmann et al. 2017
a15_2A_13	Z. tritici	Triticum aestivum	Oregon S	1990	Illumina	100bp PE	Hartmann et al. 2017
a15_2A_14	Z. tritici	Triticum aestivum	Oregon S	1990	Illumina	100bp PE	Hartmann et al. 2017
a15_2A_15	Z. tritici	Triticum aestivum	Oregon S	1990	Illumina	100bp PE	Hartmann et al. 2017
a15_2A_16	Z. tritici	Triticum aestivum	Oregon S	1990	Illumina	100bp PE	Hartmann et al. 2017
a15_2A_20	Z. tritici	Triticum aestivum	Oregon S	1990	Illumina	100bp PE	Hartmann et al. 2017
a15_3B_3	Z. tritici	Triticum aestivum	Oregon S	1990	Illumina	100bp PE	Hartmann et al. 2017
a15_3B_4	Z. tritici	Triticum aestivum	Oregon S	1990	Illumina	100bp PE	Hartmann et al. 2017
a15_3B_5	Z. tritici	Triticum aestivum	Oregon S	1990	Illumina	100bp PE	Hartmann et al. 2017
a15_3B_6	Z. tritici	Triticum aestivum	Oregon S	1990	Illumina	100bp PE	Hartmann et al. 2017
a15_3B_9	Z. tritici	Triticum aestivum	Oregon S	1990	Illumina	100bp PE	Hartmann et al. 2017
a15_3B_10	Z. tritici	Triticum aestivum	Oregon S	1990	Illumina	100bp PE	Hartmann et al. 2017
a15_3B_13	Z. tritici	Triticum aestivum	Oregon S	1990	Illumina	100bp PE	Hartmann et al. 2017
a15_3B_15	Z. tritici	Triticum aestivum	Oregon S	1990	Illumina	100bp PE	Hartmann et al. 2017
a15_3B_18	Z. tritici	Triticum aestivum	Oregon S	1990	Illumina	100bp PE	Hartmann et al. 2017
a15_3B_19	Z. tritici	Triticum aestivum	Oregon S	1990	Illumina	100bp PE	Hartmann et al. 2017
a15_4A_2	Z. tritici	Triticum aestivum	Oregon S	1990	Illumina	100bp PE	Hartmann et al. 2017
a15_4A_3	Z. tritici	Triticum aestivum	Oregon S	1990	Illumina	100bp PE	Hartmann et al. 2017
a15_4A_4	Z. tritici	Triticum aestivum	Oregon S	1990	Illumina	100bp PE	Hartmann et al. 2017
a15_4A_7	Z. tritici	Triticum aestivum	Oregon S	1990	Illumina	100bp PE	Hartmann et al. 2017
a15_4A_10	Z. tritici	Triticum aestivum	Oregon S	1990	Illumina	100bp PE	Hartmann et al. 2017
a15_4A_11	Z. tritici	Triticum aestivum	Oregon S	1990	Illumina	100bp PE	Hartmann et al. 2017
a15_4A_13	Z. tritici	Triticum aestivum	Oregon S	1990	Illumina	100bp PE	Hartmann et al. 2017
a15_4A_15	Z. tritici	Triticum aestivum	Oregon S	1990	Illumina	100bp PE	Hartmann et al. 2017
a15_4A_17	Z. tritici	Triticum aestivum	Oregon S	1990	Illumina	100bp PE	Hartmann et al. 2017
a15_4A_19	Z. tritici	Triticum aestivum	Oregon S	1990	Illumina	100bp PE	Hartmann et al. 2017
IPO323	Z. tritici	Triticum aestivum	Holland	1984	Sanger	NA	Goodwin et al, 2011
