## Supplementary material for "Host specialization defines the emergence of new fungal plant pathogen populations": Fagundes_2024_Zymo_PopGen_Supplementary_Material: Supplementary_Table_S2.xlsx

### Sheet: Sheet1
Herbarium sample	Percent identity	Query coverage	Evalue	Accession Length	GenBank Accession	Scientific name	Zymoseptoria tritici population
IEAAKS41	1	0.97	0	433	KJ131563.1	Aegilops triuncialis	Aegilops population 1
	1	0.94	0	420	MW447551.1	Aegilops cylindrica
	0.9977	0.97	0	432	KJ131566.1	Aegilops markgrafii
IEASHSHS1	1	0.94	0	420	MW447581.1	Aegilops tauschii
	0.9976	0.94	0	420	MW447537.1	Aegilops comosa
	0.9952	0.94	0	420	MW447555.1	Aegilops geniculata
IEAMPS4	1	0.93	0	420	MW447551.1	Aegilops cylindrica
	1	0.93	0	420	MW447588.1	Aegilops triuncialis
	0.9952	0.93	0	420	MW447537.1	Aegilops comosa
IEAMPS7	1	0.95	0	461	MK612093.1	Aegilops cylindrica
	1	0.94	0	420	MW447588.1	Aegilops triuncialis
	0.9977	0.97	0	432	KJ131566.1	Aegilops markgrafii
IEAAKS22	1	0.94	0	420	MW447581.1	Aegilops tauschii	Aegilops population 2
	0.9976	0.94	0	420	MW447537.1	Aegilops comosa
	0.9952	0.94	0	420	MW447555.1	Aegilops geniculata
IRN_2020_AA_3_1	1	0.93	0	420	MW447581.1	Aegilops tauschii
	0.9976	0.93	0	420	MW447537.1	Aegilops comosa
	0.9952	0.93	0	420	MW447555.1	Aegilops geniculata
IRAN_2019_AA_1	0.9906	0.99	0	448	KJ131560.1	Triticum t. durum	Wheat population
	0.9883	0.99	0	459	MK611977.1	Triticum aestivum
	0.9882	0.99	0	428	KJ131571.1	Triticum dicoccoides
IRAN_2019_AA_2	0.9977	0.98	0	440	KJ131565.1	Triticum aestivum
	0.9977	0.97	0	428	KJ131571.1	Triticum dicoccoides
	0.9953	0.97	0	448	KJ131560.1	Triticum t. durum
IRAN_2019_AA_3	1	0.97	0	448	KJ131560.1	Triticum t. durum
	0.9977	0.98	0	440	KJ131565.1	Triticum aestivum
	0.9977	0.97	0	428	KJ131571.1	Triticum dicoccoides
IRAN_2019_AA_4	0.9905	0.96	0	426	KJ131556.1	Triticum t. turanicum
	0.9885	0.99	0	440	KJ131565.1	Triticum aestivum
	0.9884	0.98	0	428	KJ131571.1	Triticum dicoccoides
IRAN_2019_AA_5	0.9907	0.97	0	448	KJ131560.1	Triticum t. durum
	0.9884	0.98	0	440	KJ131565.1	Triticum aestivum
	0.9884	0.98	0	428	KJ131571.1	Triticum dicoccoides
IRAN_2019_AA_7	0.9977	0.98	0	459	MK611977.1	Triticum aestivum
	0.9977	0.96	0	428	KJ131571.1	Triticum dicoccoides
	0.9954	0.98	0	448	KJ131560.1	Triticum t. durum
IRAN_2019_AA_8	1	0.96	0	463	MK612075.1	Triticum t. durum
	1	0.96	0	443	KT948625.1	Triticum spelta
	0.9954	0.97	0	432	KJ131568.1	Triticum aestivum
IRAN_2019_AA_11	0.9953	0.99	0	448	KJ131560.1	Triticum t. durum
	0.993	0.99	0	459	MK611977.1	Triticum aestivum
	0.993	0.99	0	428	KJ131571.1	Triticum dicoccoides
