## Supplementary material for "Host specialization defines the emergence of new fungal plant pathogen populations": Fagundes_2024_Zymo_PopGen_Supplementary_Material: Supplementary_Table_S4.xlsx

### Sheet: Sheet1
Plant species	Accession / seed provider description (DE)	Seed provider
Aegilops cylindrica	Ziegenaugen-gras	Dreschflegel Bio-Saatgut
Aegilops tauschii	NGB 90.403.2	NordGen
Triticum aestivum	Weichweizen harter dickkopf	Dreschflegel Bio-Saatgut
Triticum aestivum	Weichweizen trittauer goldkorn	Dreschflegel Bio-Saatgut
Triticum aestivum var. Chinese Spring	NA	Bruce McDonald (ETH Zurich, Switzerland)
Triticum aestivum var. ferrugineum	Weichweizen fuchsweizen mischung	Dreschflegel Bio-Saatgut
Triticum aestivum var. Riband	NA	Jason Rudd (Rothamsted Research, United Kingdom)
Triticum aestivum var. Titlis	NA	DSP AG (Delley, Switzerland)
Triticum aestivum var. tschermakianum	Weichweizen turkis	Dreschflegel Bio-Saatgut
Triticum carthlicum	Persischer weizen winterweizen	Dreschflegel Bio-Saatgut
Triticum compactum	Kompaktweizen tiroler mittel-fruher binkel	Dreschflegel Bio-Saatgut
Triticum diccocoides	Wildemmer spontaneovillosum	Dreschflegel Bio-Saatgut
Triticum dicoccoides	Wildemmer jordanischer	Dreschflegel Bio-Saatgut
Triticum dicoccon	Weisser winteremmer	Dreschflegel Bio-Saatgut
Triticum dicoccon var. farrum	Emmer kleiner gelber kahler	Dreschflegel Bio-Saatgut
Triticum durum	Hartweizen antalya	Dreschflegel Bio-Saatgut
Triticum durum var. africanum	Hartweizen kurzahriger sommer	Dreschflegel Bio-Saatgut
Triticum durum var. melanopus	Hartweizen verzweigter	Dreschflegel Bio-Saatgut
Triticum ispahanicum	Ispahanischer emmer	Dreschflegel Bio-Saatgut
Triticum macha	Macha-weizein	Dreschflegel Bio-Saatgut
Triticum monococcum	Einkorn galei	Dreschflegel Bio-Saatgut
Triticum petropavlovskii	Petropavlovsker weizen	Dreschflegel Bio-Saatgut
Triticum polonicum	Gommer sorten-mischung sommer	Dreschflegel Bio-Saatgut
Triticum sinscaya	Nackteinkorn sommer/winter	Dreschflegel Bio-Saatgut
Triticum spec.	Breiter hartkorniger weizen	Dreschflegel Bio-Saatgut
Triticum spelta var. alba	Dinkel weiss	Dreschflegel Bio-Saatgut
Triticum spelta var. rubrum	Dinkel rot	Dreschflegel Bio-Saatgut
Triticum turanicum	Orientalischer weizen	Dreschflegel Bio-Saatgut
Triticum turgidum	Wunderweizen sortenmischung	Dreschflegel Bio-Saatgut
Triticum turgidum var. plinianum	Wunderweisen, canadischer rauweizen	Dreschflegel Bio-Saatgut
Triticum turgidum var. pseudolosalomonis	Rauweizen pseudosalomonis	Dreschflegel Bio-Saatgut
