## Supplementary material for "Host specialization defines the emergence of new fungal plant pathogen populations": Fagundes_2024_Zymo_PopGen_Supplementary_Material: Supplementary_Table_S5.xlsx

### Sheet: Sheet1
n	Host	Treatment
		Aegilops pop 1	Aegilops pop 2	Wheat pop	IPO323 (Zt244)	Mock
1	Triticum turgidum var. plinianum	- (0/3)	- (0/3)	- (0/3)	- (0/3)	- (0/3)
2	Triticum diccocoides (“Wildemmer spontaneovillosum")	- (0/3)	- (0/3)	+ (1/3)	- (0/3)	- (0/3)
3	Triticum dicoccoides ("Wildemmer jordanischer")	- (0/3)	- (0/3)	+ (1/3)	- (0/3)	- (0/3)
4	Triticum carthlicum	- (0/3)	- (0/3)	- (0/3)	- (0/3)	- (0/3)
5	Triticum spec.	- (0/3)	- (0/3)	+ (1/3)	- (0/3)	- (0/3)
6	Triticum durum var. africanum	- (0/3)	- (0/3)	- (0/3)	- (0/3)	- (0/3)
7	Triticum turgidum	- (0/3)	- (0/3)	+ (3/3)	- (0/3)	- (0/3)
8	Triticum durum var. melanopus	- (0/3)	- (0/3)	- (0/3)	- (0/3)	- (0/3)
9	Triticum monococcum	- (0/3)	- (0/3)	- (0/3)	- (0/3)	- (0/3)
10	Triticum aestivum var. ferrugineum	- (0/3)	- (0/3)	+ (3/3)	- (0/3)	- (0/3)
11	Triticum sinscaya	- (0/3)	- (0/3)	- (0/2)	- (0/3)	- (0/3)
12	Triticum aestivum var. tschermakianum	- (0/3)	- (0/3)	+ (2/3)	- (0/3)	- (0/3)
13	Triticum dicoccon	- (0/3)	- (0/3)	- (0/3)	- (0/3)	- (0/3)
14	Triticum turgidum var. pseudolosalomonis	- (0/3)	- (0/3)	- (0/3)	- (0/3)	- (0/3)
15	Triticum ispahanicum	- (0/3)	- (0/3)	+ (3/3)	+ (1/3)	- (0/3)
16	Triticum macha	- (0/3)	- (0/3)	- (0/3)	- (0/3)	- (0/3)
17	Aegilops cylindrica	+ (3/3)	+ (2/3)	- (0/3)	- (0/3)	- (0/3)
18	Triticum turanicum	- (0/3)	- (0/3)	+ (3/3)	+ (3/3)	- (0/3)
19	Triticum petropavlovskii	- (0/3)	- (0/3)	+ (3/3)	- (0/2)	- (0/3)
20	Triticum dicoccon var. farrum	- (0/3)	- (0/3)	+ (2/3)	- (0/3)	- (0/3)
21	Triticum polonicum	- (0/3)	- (0/3)	+ (2/3)	- (0/3)	- (0/3)
22	Triticum durum	- (0/3)	- (0/3)	- (0/3)	- (0/3)	- (0/2)
23	Triticum aestivum (“Weichweizen harter dickkopf”)	- (0/3)	- (0/3)	- (0/3)	- (0/3)	- (0/3)
24	Triticum compactum	- (0/3)	- (0/3)	+ (3/3)	+ (3/3)	- (0/2)
25	Triticum aestivum (“Weichweizen trittauer goldkorn")	- (0/3)	- (0/3)	+ (3/3)	- (0/3)	- (0/3)
26	Triticum spelta var. alba	- (0/3)	- (0/3)	+ (3/3)	- (0/3)	- (0/3)
27	Triticum spelta var. rubrum	- (0/3)	- (0/3)	+ (1/3)	- (0/3)	- (0/3)
28	Triticum aestivum var. Titlis	- (0/3)	- (0/3)	- (0/3)	+ (1/3)	- (0/3)
29	Triticum aestivum var. Chinese Spring	- (0/2)	- (0/3)	+ (3/3)	- (0/3)	- (0/3)
30	Aegilops tauschii	- (0/3)	+ (2/3)	+ (1/3)	- (0/3)	- (0/3)
31	Triticum aestivum var. Riband	- (0/3)	- (0/3)	+ (2/3)	+ (2/3)	- (0/3)
"+" = compatible interaction (pycnidia present); "-" incompatible interaction (no pycnidia); (n/3) = number of plants with pycnidia
