## Supplementary material for "Host specialization defines the emergence of new fungal plant pathogen populations": Fagundes_2024_Zymo_PopGen_Supplementary_Material: Supplementary_Table_S6.xlsx

### Sheet: Sheet1
Population	Strain/Treatment	Host
		Aegilops cylindrica	Triticum aestivum var. Riband
Aegilops population 1	ZT469	+ (1/3)	- (0/3)
Aegilops population 1	ZT475	+ (1/3)	- (0/3)
Aegilops population 1	ZT485	+ (3/3)	- (0/3)
Aegilops population 1	ZT479	- (0/3)	- (0/3)
Aegilops population 1	ZT427	+ (1/3)	- (0/3)
Aegilops population 1	ZT440	+ (2/3)	- (0/3)
Aegilops population 1	ZT441	+ (1/3)	- (0/3)
Aegilops population 1	ZT448	- (0/3)	- (0/3)
Aegilops population 1	ZT454	+ (2/3)	- (0/3)
Aegilops population 1	ZT460	- (0/3)	- (0/3)
Aegilops population 1	ZT504	+ (2/3)	- (0/3)
Aegilops population 1	ZT508	+ (3/3)	- (0/3)
Aegilops population 1	ZT536	+ (3/3)	- (0/3)
Aegilops population 1	ZT495	+ (3/3)	- (0/3)
Aegilops population 1	ZT500	+ (2/3)	- (0/3)
Aegilops population 1	ZT534	+ (2/3)	- (0/3)
Wheat population	ZT559	- (0/3)	+ (2/3)
Wheat population	ZT567	- (0/3)	+ (3/3)
Wheat population	ZT570	- (0/3)	+ (2/3)
Wheat population	ZT573	- (0/3)	+ (3/3)
Wheat population	ZT576	- (0/3)	+ (3/3)
Wheat population	ZT583	- (0/3)	+ (3/3)
Wheat population	ZT593	- (0/3)	+ (1/3)
Wheat population	ZT605	- (0/3)	+ (3/3)
Wheat population	ZT611	- (0/3)	+ (3/3)
Wheat population	ZT616	- (0/3)	+ (3/3)
Wheat population	ZT627	- (0/3)	- (0/3)
Wheat population	ZT634	- (0/3)	+ (3/3)
Wheat population	ZT635	- (0/3)	+ (2/3)
Wheat population	ZT638	- (0/3)	+ (3/3)
Wheat population	ZT640	- (0/3)	+ (3/3)
Wheat population	ZT644	- (0/3)	+ (3/3)
Wheat population	ZT647	- (0/3)	+ (3/3)
Wheat population	ZT650	- (0/3)	+ (3/3)
Wheat population	ZT655	- (0/3)	+ (3/3)
Wheat population	ZT662	- (0/3)	+ (2/3)
Wheat population	ZT668	- (0/3)	+ (3/3)
Wheat population	ZT671	- (0/3)	+ (2/3)
Wheat population	ZT672	- (0/3)	+ (3/3)
Wheat population	ZT678	- (0/3)	+ (3/3)
Wheat population	ZT699	- (0/3)	- (0/3)
Wheat population	ZT704	- (0/3)	+ (3/3)
Wheat population	ZT705	- (0/3)	+ (3/3)
Wheat population	ZT709	- (0/3)	+ (3/3)
Wheat population	ZT710	- (0/3)	+ (3/3)
Wheat population	ZT716	- (0/3)	+ (3/3)
NA	IPO323 (Zt244)	- (0/3)	+ (3/3)
NA	Mock	- (0/3)	- (0/3)
"+" = compatible interaction (pycnidia present); "-" incompatible interaction (no pycnidia); (n/3) = number of plants with pycnidia
