## Supplementary material for "Host specialization defines the emergence of new fungal plant pathogen populations": Fagundes_2024_Zymo_PopGen_Supplementary_Material: Supplementary_Table_S7.xlsx

### Sheet: Sheet1
Chromosome	Region start	Region end	Zymoseptoria tritici population	Method
1	651375	683069	Aegilops population 1	CLR (SweeD)
1	709843	747385	Aegilops population 1	CLR (SweeD)
1	1078194	1121583	Aegilops population 1	CLR (SweeD)
1	5223606	5243607	Aegilops population 1	CLR (SweeD)
2	1804651	1835918	Aegilops population 1	CLR (SweeD)
3	51420	71421	Aegilops population 1	CLR (SweeD)
4	880374	905989	Aegilops population 1	CLR (SweeD)
4	1366015	1386016	Aegilops population 1	CLR (SweeD)
5	116279	136280	Aegilops population 1	CLR (SweeD)
5	1441481	1461482	Aegilops population 1	CLR (SweeD)
6	999582	1019583	Aegilops population 1	CLR (SweeD)
6	1321625	1341626	Aegilops population 1	CLR (SweeD)
7	1000062	1032926	Aegilops population 1	CLR (SweeD)
8	496749	528359	Aegilops population 1	CLR (SweeD)
8	798563	823207	Aegilops population 1	CLR (SweeD)
8	972686	992687	Aegilops population 1	CLR (SweeD)
8	2159044	2179045	Aegilops population 1	CLR (SweeD)
9	1112460	1132461	Aegilops population 1	CLR (SweeD)
10	461814	484937	Aegilops population 1	CLR (SweeD)
10	1173693	1193694	Aegilops population 1	CLR (SweeD)
11	995828	1015829	Aegilops population 1	CLR (SweeD)
1	5102944	5122945	Aegilops population 1	𝜇 statistics (RAiSD)
4	898950	921708	Aegilops population 1	𝜇 statistics (RAiSD)
7	923321	960807	Aegilops population 1	𝜇 statistics (RAiSD)
7	980772	1013262	Aegilops population 1	𝜇 statistics (RAiSD)
8	1840648	1862872	Aegilops population 1	𝜇 statistics (RAiSD)
8	1880674	1900675	Aegilops population 1	𝜇 statistics (RAiSD)
9	1308744	1338898	Aegilops population 1	𝜇 statistics (RAiSD)
10	429370	461041	Aegilops population 1	𝜇 statistics (RAiSD)
11	955469	980043	Aegilops population 1	𝜇 statistics (RAiSD)
12	1021091	1041092	Aegilops population 1	𝜇 statistics (RAiSD)
13	228830	251881	Aegilops population 1	𝜇 statistics (RAiSD)
13	255265	276283	Aegilops population 1	𝜇 statistics (RAiSD)
1	5352083	5358084	Wheat population	CLR (SweeD)
1	5416961	5422962	Wheat population	CLR (SweeD)
1	5428756	5434757	Wheat population	CLR (SweeD)
1	5434654	5440655	Wheat population	CLR (SweeD)
1	5440552	5446553	Wheat population	CLR (SweeD)
1	5446450	5452451	Wheat population	CLR (SweeD)
1	5475940	5481941	Wheat population	CLR (SweeD)
1	5487736	5493737	Wheat population	CLR (SweeD)
1	5499532	5505533	Wheat population	CLR (SweeD)
1	5540818	5546819	Wheat population	CLR (SweeD)
1	5546716	5552717	Wheat population	CLR (SweeD)
1	5552614	5558615	Wheat population	CLR (SweeD)
1	5558512	5564513	Wheat population	CLR (SweeD)
1	5570308	5576309	Wheat population	CLR (SweeD)
1	5582104	5588105	Wheat population	CLR (SweeD)
1	5611594	5617595	Wheat population	CLR (SweeD)
2	96115	102116	Wheat population	CLR (SweeD)
2	2892291	2902055	Wheat population	CLR (SweeD)
3	430195	436196	Wheat population	CLR (SweeD)
3	1403250	1409251	Wheat population	CLR (SweeD)
4	2061393	2070240	Wheat population	CLR (SweeD)
4	2069931	2075932	Wheat population	CLR (SweeD)
5	121349	132793	Wheat population	CLR (SweeD)
6	1982379	1988380	Wheat population	CLR (SweeD)
7	1387783	1401502	Wheat population	CLR (SweeD)
8	781560	787561	Wheat population	CLR (SweeD)
8	790952	796953	Wheat population	CLR (SweeD)
9	1360941	1373187	Wheat population	CLR (SweeD)
9	1379675	1394003	Wheat population	CLR (SweeD)
10	573834	581467	Wheat population	CLR (SweeD)
11	499224	508349	Wheat population	CLR (SweeD)
11	1342882	1358257	Wheat population	CLR (SweeD)
12	1255262	1265424	Wheat population	CLR (SweeD)
1	839561	845562	Wheat population	𝜇 statistics (RAiSD)
1	2432964	2438965	Wheat population	𝜇 statistics (RAiSD)
1	3223808	3229809	Wheat population	𝜇 statistics (RAiSD)
1	3229666	3235667	Wheat population	𝜇 statistics (RAiSD)
1	5444027	5450028	Wheat population	𝜇 statistics (RAiSD)
2	2149797	2159533	Wheat population	𝜇 statistics (RAiSD)
2	2172208	2181945	Wheat population	𝜇 statistics (RAiSD)
2	2926727	2936463	Wheat population	𝜇 statistics (RAiSD)
2	2937933	2966345	Wheat population	𝜇 statistics (RAiSD)
2	3098548	3104549	Wheat population	𝜇 statistics (RAiSD)
3	597891	603892	Wheat population	𝜇 statistics (RAiSD)
3	2025144	2037991	Wheat population	𝜇 statistics (RAiSD)
3	2042258	2048259	Wheat population	𝜇 statistics (RAiSD)
4	2052807	2058808	Wheat population	𝜇 statistics (RAiSD)
4	2318078	2326901	Wheat population	𝜇 statistics (RAiSD)
5	128644	134645	Wheat population	𝜇 statistics (RAiSD)
6	1234316	1240317	Wheat population	𝜇 statistics (RAiSD)
7	1717735	1723736	Wheat population	𝜇 statistics (RAiSD)
7	1725334	1731335	Wheat population	𝜇 statistics (RAiSD)
8	952184	958185	Wheat population	𝜇 statistics (RAiSD)
8	963861	969862	Wheat population	𝜇 statistics (RAiSD)
8	2096483	2111826	Wheat population	𝜇 statistics (RAiSD)
9	915535	923610	Wheat population	𝜇 statistics (RAiSD)
9	1361525	1369600	Wheat population	𝜇 statistics (RAiSD)
9	1382269	1402790	Wheat population	𝜇 statistics (RAiSD)
12	462374	471119	Wheat population	𝜇 statistics (RAiSD)
12	1044160	1050161	Wheat population	𝜇 statistics (RAiSD)
12	1144326	1151699	Wheat population	𝜇 statistics (RAiSD)
SweeD (Pavlidis et al., 2013); RAiSD (Alachiotis & Pavlidis, 2018)
Grey-colored cells = regions commonly detected by the two selective sweep methods
Red-colored letters = regions commonly detected between the two populations
