## Supplementary material for "Host specialization defines the emergence of new fungal plant pathogen populations": Fagundes_2024_Zymo_PopGen_Supplementary_Material: Supplementary_Table_S8.xlsx

### Sheet: Sheet1
Population	Method	Number of selective sweep regions	Average length selective sweep regions (bp)	Average length selective sweep regions per population (bp)	Maximum length selective sweep regions (bp)
Wheat population	CLR (SweeD)	33	7595.94	8100	15375
Wheat population	𝜇 statistics (RAiSD)	28	8694.25		28412
Aegilops population 1	CLR (SweeD)	21	24845.7	25066	43389
Aegilops population 1	𝜇 statistics (RAiSD)	12	25452.4		37486
SweeD (Pavlidis et al., 2013); RAiSD (Alachiotis & Pavlidis, 2018)
