## Supplementary material for "Host specialization defines the emergence of new fungal plant pathogen populations": Fagundes_2024_Zymo_PopGen_Supplementary_Material: Supplementary_Table_S10.xlsx

### Sheet: Sheet1
Population	Method	GO_ID	GO_Term	Annotated	Significant	Expected	classicFisher
Aegilops population 1	CLR (SweeD)	GO:0006351	transcription, DNA-templated	344	9	5.63	0.0089
Aegilops population 1	CLR (SweeD)	GO:0000398	mRNA splicing, via spliceosome	15	2	0.25	0.0243
Aegilops population 1	CLR (SweeD)	GO:0065004	protein-DNA complex assembly	15	2	0.25	0.0323
Aegilops population 1	𝜇 statistics (RAiSD)	GO:0006261	DNA-dependent DNA replication	11	2	0.1	0.036
Aegilops population 1	𝜇 statistics (RAiSD)	GO:0006388	tRNA splicing, via endonucleolytic cleavage and ligation	5	1	0.05	0.045
Aegilops population 1	𝜇 statistics (RAiSD)	GO:0042147	retrograde transport, endosome to Golgi	5	1	0.05	0.045
Aegilops population 1	𝜇 statistics (RAiSD)	GO:0006783	heme biosynthetic process	5	1	0.05	0.045
Wheat population	CLR (SweeD)	GO:0006886	intracellular protein transport	99	4	0.86	0.029
Wheat population	CLR (SweeD)	GO:0098655	cation transmembrane transport	43	2	0.37	0.034
Wheat population	CLR (SweeD)	GO:0006073	cellular glucan metabolic process	5	1	0.04	0.043
Wheat population	CLR (SweeD)	GO:0006094	gluconeogenesis	5	1	0.04	0.043
Wheat population	CLR (SweeD)	GO:0006388	tRNA splicing, via endonucleolytic cleavage and ligation	5	1	0.04	0.043
Wheat population	CLR (SweeD)	GO:0035434	copper ion transmembrane transport	5	1	0.04	0.043
Wheat population	𝜇 statistics (RAiSD)	GO:0009058	biosynthetic process	951	10	6.73	0.030
Wheat population	𝜇 statistics (RAiSD)	GO:0030259	lipid glycosylation	5	1	0.04	0.035
Wheat population	𝜇 statistics (RAiSD)	GO:0006561	proline biosynthetic process	5	1	0.04	0.035
Wheat population	𝜇 statistics (RAiSD)	GO:0006415	translational termination	7	1	0.05	0.049
SweeD (Pavlidis et al., 2013); RAiSD (Alachiotis & Pavlidis, 2018)
