## Supplementary material for "Host specialization defines the emergence of new fungal plant pathogen populations": Fagundes_2024_Zymo_PopGen_Supplementary_Material: Supplementary_Table_S11.xlsx

### Sheet: Sheet1
Population	Method	PFAM_ID	PFAM_Description	Nb_Prot_Domain_Set	Nb_Prot_Domain_Other	Enrichment	p-value
Aegilops population 1	CLR (SweeD)	PF00562	RNA_polymerase_Rpb2_domain_6	2	1	100.7	0.000000
Aegilops population 1	CLR (SweeD)	PF04563	RNA_polymerase_beta_subunit	2	1	100.7	0.000000
Aegilops population 1	CLR (SweeD)	PF04560	RNA_polymerase_Rpb2_domain_7	2	1	100.7	0.000000
Aegilops population 1	CLR (SweeD)	PF04561	RNA_polymerase_Rpb2_domain_2	2	1	100.7	0.000000
Aegilops population 1	CLR (SweeD)	PF04565	RNA_polymerase_Rpb2_domain_3	2	1	100.7	0.000000
Aegilops population 1	CLR (SweeD)	PF00627	UBA/TS-N_domain	2	4	25.2	0.000044
Aegilops population 1	CLR (SweeD)	PF00651	BTB/POZ_domain	4	28	7.2	0.000226
Aegilops population 1	CLR (SweeD)	PF00135	Carboxylesterase_family	3	15	10.1	0.000242
Aegilops population 1	CLR (SweeD)	PF01127	Succinate_dehydrogenase/Fumarate_reductase_transmembrane_subunit	1	1	50.3	0.018296
Aegilops population 1	CLR (SweeD)	PF12821	Protein_of_unknown_function_(DUF3815)	1	1	50.3	0.018296
Aegilops population 1	CLR (SweeD)	PF06738	Protein_of_unknown_function_(DUF1212)	1	1	50.3	0.018296
Aegilops population 1	CLR (SweeD)	PF12273	Chitin_synthesis_regulation,_resistance_to_Congo_red	1	1	50.3	0.018296
Aegilops population 1	CLR (SweeD)	PF04566	RNA_polymerase_Rpb2,_domain_4	1	1	50.3	0.018296
Aegilops population 1	CLR (SweeD)	PF07217	Heterokaryon_incompatibility_protein_Het-C	1	1	50.3	0.018296
Aegilops population 1	CLR (SweeD)	PF01702	Queuine_tRNA-ribosyltransferase	1	1	50.3	0.018296
Aegilops population 1	CLR (SweeD)	PF09140	ATPase_MipZ	1	1	50.3	0.018296
Aegilops population 1	CLR (SweeD)	PF08313	SCA7,_zinc-binding_domain	1	1	50.3	0.018296
Aegilops population 1	CLR (SweeD)	PF01019	Gamma-glutamyltranspeptidase	1	1	50.3	0.018296
Aegilops population 1	CLR (SweeD)	PF04567	RNA_polymerase_Rpb2,_domain_5	1	1	50.3	0.018296
Aegilops population 1	CLR (SweeD)	PF02219	Methylenetetrahydrofolate_reductase	1	1	50.3	0.018296
Aegilops population 1	CLR (SweeD)	PF04857	CAF1_family_ribonuclease	1	1	50.3	0.018296
Aegilops population 1	CLR (SweeD)	PF01758	Sodium_Bile_acid_symporter_family	1	1	50.3	0.018296
Aegilops population 1	CLR (SweeD)	PF02728	Copper_amine_oxidase,_N3_domain	1	1	50.3	0.018296
Aegilops population 1	CLR (SweeD)	PF11937	Protein_of_unknown_function_(DUF3455)	1	1	50.3	0.018296
Aegilops population 1	CLR (SweeD)	PF10367	Vacuolar_sorting_protein_39_domain_2	1	1	50.3	0.018296
Aegilops population 1	𝜇 statistics (RAiSD)	PF01915	Glycosyl_hydrolase_family_3_C-terminal_domain	2	13	17.2	0.000162
Aegilops population 1	𝜇 statistics (RAiSD)	PF00644	Poly(ADP-ribose)_polymerase_catalytic_domain	1	1	112.0	0.000271
Aegilops population 1	𝜇 statistics (RAiSD)	PF12821	Protein_of_unknown_function_(DUF3815)	1	1	112.0	0.000271
Aegilops population 1	𝜇 statistics (RAiSD)	PF00276	Ribosomal_protein_L23	1	1	112.0	0.000271
Aegilops population 1	𝜇 statistics (RAiSD)	PF06738	Protein_of_unknown_function_(DUF1212)	1	1	112.0	0.000271
Aegilops population 1	𝜇 statistics (RAiSD)	PF03483	B3/4_domain	1	1	112.0	0.000271
Aegilops population 1	𝜇 statistics (RAiSD)	PF03659	Glycosyl_hydrolase_family_71	1	1	112.0	0.000271
Aegilops population 1	𝜇 statistics (RAiSD)	PF00590	Tetrapyrrole_(Corrin/Porphyrin)_Methylases	1	1	112.0	0.000271
Aegilops population 1	𝜇 statistics (RAiSD)	PF11838	ERAP1-like_C-terminal_domain	1	1	112.0	0.000271
Aegilops population 1	𝜇 statistics (RAiSD)	PF00955	HCO3-_transporter_family	1	1	112.0	0.000271
Aegilops population 1	𝜇 statistics (RAiSD)	PF00203	Ribosomal_protein_S19	1	1	112.0	0.000271
Aegilops population 1	𝜇 statistics (RAiSD)	PF01974	tRNA_intron_endonuclease,_catalytic_C-terminal_domain	1	1	112.0	0.000271
Aegilops population 1	𝜇 statistics (RAiSD)	PF13241	Putative_NAD(P)-binding	1	1	112.0	0.000271
Aegilops population 1	𝜇 statistics (RAiSD)	PF14823	Sirohaem_biosynthesis_protein_C-terminal	1	1	112.0	0.000271
Aegilops population 1	𝜇 statistics (RAiSD)	PF00416	Ribosomal_protein_S13/S18	1	1	112.0	0.000271
Aegilops population 1	𝜇 statistics (RAiSD)	PF00933	Glycosyl_hydrolase_family_3_N_terminal_domain	2	14	16.0	0.000284
Aegilops population 1	𝜇 statistics (RAiSD)	PF12783	Guanine_nucleotide_exchange_factor_in_Golgi_transport_N-terminal	1	2	56.0	0.003514
Aegilops population 1	𝜇 statistics (RAiSD)	PF01433	Peptidase_family_M1	1	2	56.0	0.003514
Aegilops population 1	𝜇 statistics (RAiSD)	PF03330	Rare_lipoprotein_A_(RlpA)-like_double-psi_beta-barrel	1	2	56.0	0.003514
Aegilops population 1	𝜇 statistics (RAiSD)	PF03452	Anp1	1	2	56.0	0.003514
Aegilops population 1	𝜇 statistics (RAiSD)	PF08512	Histone_chaperone_Rttp106-like	1	2	56.0	0.003514
Aegilops population 1	𝜇 statistics (RAiSD)	PF01088	Ubiquitin_carboxyl-terminal_hydrolase,_family_1	1	3	37.3	0.013113
Aegilops population 1	𝜇 statistics (RAiSD)	PF01369	Sec7_domain	1	3	37.3	0.013113
Aegilops population 1	𝜇 statistics (RAiSD)	PF03992	Antibiotic_biosynthesis_monooxygenase	1	3	37.3	0.013113
Aegilops population 1	𝜇 statistics (RAiSD)	PF00903	Glyoxalase/Bleomycin_resistance_protein/Dioxygenase_superfamily	1	4	28.0	0.029506
Aegilops population 1	𝜇 statistics (RAiSD)	PF10342	Ser-Thr-rich_glycosyl-phosphatidyl-inositol-anchored_membrane_family	1	4	28.0	0.029506
Wheat population	CLR (SweeD)	PF08659	KR_domain	2	7	31.0	0.000001
Wheat population	CLR (SweeD)	PF14765	Polyketide_synthase_dehydratase	2	9	24.1	0.000009
Wheat population	CLR (SweeD)	PF00698	Acyl_transferase_domain	2	11	19.7	0.000055
Wheat population	CLR (SweeD)	PF02801	Beta-ketoacyl_synthase,_C-terminal_domain	2	12	18.1	0.000113
Wheat population	CLR (SweeD)	PF00109	Beta-ketoacyl_synthase,_N-terminal_domain	2	13	16.7	0.000211
Wheat population	CLR (SweeD)	PF14791	DNA_polymerase_beta_thumb	1	1	108.6	0.000340
Wheat population	CLR (SweeD)	PF14792	DNA_polymerase_beta_palm	1	1	108.6	0.000340
Wheat population	CLR (SweeD)	PF02735	Ku70/Ku80_beta-barrel_domain	1	1	108.6	0.000340
Wheat population	CLR (SweeD)	PF01417	ENTH_domain	1	1	108.6	0.000340
Wheat population	CLR (SweeD)	PF03731	Ku70/Ku80_N-terminal_alpha/beta_domain	1	1	108.6	0.000340
Wheat population	CLR (SweeD)	PF00924	Mechanosensitive_ion_channel	1	1	108.6	0.000340
Wheat population	CLR (SweeD)	PF10391	Fingers_domain_of_DNA_polymerase_lambda	1	1	108.6	0.000340
Wheat population	CLR (SweeD)	PF03950	tRNA_synthetases_class_I_(E_and_Q),_anti-codon_binding_domain	1	1	108.6	0.000340
Wheat population	CLR (SweeD)	PF00788	Ras_association_(RalGDS/AF-6)_domain	1	1	108.6	0.000340
Wheat population	CLR (SweeD)	PF08389	Exportin_1-like_protein	1	2	54.3	0.004100
Wheat population	CLR (SweeD)	PF07976	Phenol_hydroxylase,_C-terminal_dimerisation_domain	1	2	54.3	0.004100
Wheat population	CLR (SweeD)	PF03328	HpcH/HpaI_aldolase/citrate_lyase_family	1	2	54.3	0.004100
Wheat population	CLR (SweeD)	PF00773	RNB_domain	1	2	54.3	0.004100
Wheat population	CLR (SweeD)	PF05916	GINS_complex_protein	1	2	54.3	0.004100
Wheat population	CLR (SweeD)	PF03637	Mob1/phocein_family	1	2	54.3	0.004100
Wheat population	CLR (SweeD)	PF00749	tRNA_synthetases_class_I_(E_and_Q),_catalytic_domain	1	2	54.3	0.004100
Wheat population	CLR (SweeD)	PF03876	SHS2_domain_found_in_N_terminus_of_Rpb7p/Rpc25p/MJ0397	1	2	54.3	0.004100
Wheat population	CLR (SweeD)	PF11951	Fungal_specific_transcription_factor_domain	2	26	8.4	0.013204
Wheat population	CLR (SweeD)	PF01735	Lysophospholipase_catalytic_domain	1	3	36.2	0.014770
Wheat population	CLR (SweeD)	PF00637	Region_in_Clathrin_and_VPS	1	3	36.2	0.014770
Wheat population	CLR (SweeD)	PF04969	CS_domain	1	3	36.2	0.014770
Wheat population	CLR (SweeD)	PF00909	Ammonium_Transporter_Family	1	3	36.2	0.014770
Wheat population	CLR (SweeD)	PF12738	twin_BRCT_domain	1	3	36.2	0.014770
Wheat population	CLR (SweeD)	PF03109	ABC1_family	1	3	36.2	0.014770
Wheat population	CLR (SweeD)	PF08760	Domain_of_unknown_function_(DUF1793)	1	3	36.2	0.014770
Wheat population	CLR (SweeD)	PF07647	SAM_domain_(Sterile_alpha_motif)	1	3	36.2	0.014770
Wheat population	CLR (SweeD)	PF02492	CobW/HypB/UreG,_nucleotide-binding_domain	1	3	36.2	0.014770
Wheat population	CLR (SweeD)	PF12311	Protein_of_unknown_function_(DUF3632)	1	4	27.1	0.032532
Wheat population	CLR (SweeD)	PF04145	Ctr_copper_transporter_family	1	4	27.1	0.032532
Wheat population	CLR (SweeD)	PF01248	Ribosomal_protein_L7Ae/L30e/S12e/Gadd45_family	1	4	27.1	0.032532
Wheat population	CLR (SweeD)	PF01476	LysM_domain	1	4	27.1	0.032532
Wheat population	CLR (SweeD)	PF00903	Glyoxalase/Bleomycin_resistance_protein/Dioxygenase_superfamily	1	4	27.1	0.032532
Wheat population	CLR (SweeD)	PF12706	Beta-lactamase_superfamily_domain	1	4	27.1	0.032532
Wheat population	𝜇 statistics (RAiSD)	PF04142	Nucleotide-sugar_transporter	1	1	145.9	0.000029
Wheat population	𝜇 statistics (RAiSD)	PF14748	Pyrroline-5-carboxylate_reductase_dimerisation	1	1	145.9	0.000029
Wheat population	𝜇 statistics (RAiSD)	PF08797	HIRAN_domain	1	1	145.9	0.000029
Wheat population	𝜇 statistics (RAiSD)	PF10604	Polyketide_cyclase_/_dehydrase_and_lipid_transport	1	1	145.9	0.000029
Wheat population	𝜇 statistics (RAiSD)	PF00814	Glycoprotease_family	1	1	145.9	0.000029
Wheat population	𝜇 statistics (RAiSD)	PF02040	Arsenical_pump_membrane_protein	1	1	145.9	0.000029
Wheat population	𝜇 statistics (RAiSD)	PF01012	Electron_transfer_flavoprotein_domain	1	1	145.9	0.000029
Wheat population	𝜇 statistics (RAiSD)	PF04212	MIT_(microtubule_interacting_and_transport)_domain	1	1	145.9	0.000029
Wheat population	𝜇 statistics (RAiSD)	PF02910	Fumarate_reductase_flavoprotein_C-term	1	1	145.9	0.000029
Wheat population	𝜇 statistics (RAiSD)	PF10263	SprT-like_family	1	2	72.9	0.000758
Wheat population	𝜇 statistics (RAiSD)	PF00472	RF-1_domain	1	2	72.9	0.000758
Wheat population	𝜇 statistics (RAiSD)	PF03807	NADP_oxidoreductase_coenzyme_F420-dependent	1	2	72.9	0.000758
Wheat population	𝜇 statistics (RAiSD)	PF03969	AFG1-like_ATPase	1	2	72.9	0.000758
Wheat population	𝜇 statistics (RAiSD)	PF00494	Squalene/phytoene_synthase	1	2	72.9	0.000758
Wheat population	𝜇 statistics (RAiSD)	PF07976	Phenol_hydroxylase,_C-terminal_dimerisation_domain	1	2	72.9	0.000758
Wheat population	𝜇 statistics (RAiSD)	PF00201	UDP-glucoronosyl_and_UDP-glucosyl_transferase	1	2	72.9	0.000758
Wheat population	𝜇 statistics (RAiSD)	PF03328	HpcH/HpaI_aldolase/citrate_lyase_family	1	2	72.9	0.000758
Wheat population	𝜇 statistics (RAiSD)	PF01735	Lysophospholipase_catalytic_domain	1	3	48.6	0.004038
Wheat population	𝜇 statistics (RAiSD)	PF04969	CS_domain	1	3	48.6	0.004038
Wheat population	𝜇 statistics (RAiSD)	PF03033	Glycosyltransferase_family_28_N-terminal_domain	1	3	48.6	0.004038
Wheat population	𝜇 statistics (RAiSD)	PF02373	JmjC_domain,_hydroxylase	1	3	48.6	0.004038
Wheat population	𝜇 statistics (RAiSD)	PF00890	FAD_binding_domain	1	3	48.6	0.004038
Wheat population	𝜇 statistics (RAiSD)	PF00067	Cytochrome_P450	3	76	5.8	0.006957
Wheat population	𝜇 statistics (RAiSD)	PF04117	Mpv17_/_PMP22_family	1	4	36.5	0.011252
Wheat population	𝜇 statistics (RAiSD)	PF13191	AAA_ATPase_domain	1	4	36.5	0.011252
Wheat population	𝜇 statistics (RAiSD)	PF03114	BAR_domain	1	4	36.5	0.011252
Wheat population	𝜇 statistics (RAiSD)	PF00348	Polyprenyl_synthetase	1	4	36.5	0.011252
Wheat population	𝜇 statistics (RAiSD)	PF02902	Ulp1_protease_family,_C-terminal_catalytic_domain	1	5	29.2	0.022591
SweeD (Pavlidis et al., 2013); RAiSD (Alachiotis & Pavlidis, 2018)
