## Supplementary material for "Host specialization defines the emergence of new fungal plant pathogen populations": Fagundes_2024_Zymo_PopGen_Supplementary_Material: Supplementary_Table_S12.xlsx

### Sheet: Sheet1
Primer ID	Locus	Sequence (5'- 3')	Oligo length (bp)	Reference	Objective
oES1750_AF80820	ISSR	AGAGAGAGAGAGAGAGT	17	Ratanacherdchai et. al., 2010	ISSR clone correction
oES3283_ISSR-9	ISSR	GAGAGAGAGAGAGAGAGAC	19	Nirmaladevi et. al., 2016	ISSR clone correction
oES3478	ISSR	GACAGACAGACAGACA	16	Czembor, P. et. al., 1999	ISSR clone correction
oES3406_ITS2-S2 forward	ITS2	ATGCGATACTTGGTGTGAAT	20	Ganopoulos et al. 2017	Herbarium species identification
oES3407_ITS2-S3 reverse	ITS2	GACGCTTCTCCAGACTACAAT	21	Ganopoulos et al. 2017	Herbarium species identification
oES4240-F	trpC+Hyg	TCAGAGCTTGGTTGACGGCA	20	This study	Verification of hygromycin resistance marker cassete in Zt495 deletion mutants
oES4253-F	Zt09_chr_7_00299 upstream flank in Zt495	GGAAACAGCTATGACATGATTACGAATTCTTAATTAAGATGAACGCTGCTGCGGATCG	58	This study	Plasmid assembly; Amplification of upstream flank of candidate effector gene Zt09_chr_7_00299 in Zt495
oES4254-R	Zt09_chr_7_00299 upstream flank in Zt495	AAAATGCTCCTTCAATATCAGTTTGTTGGTCGGAGTGGGG	40	This study	Plasmid assembly; Amplification of upstream flank of candidate effector gene Zt09_chr_7_00299 in Zt495
oES4255-F	trpC+Hyg	CCCCACTCCGACCAACAAACTGATATTGAAGGAGCATTTTTTGGG	45	This study	Plasmid assembly; Amplification of hygromycin resistance marker cassete; Amplification of probe for Southern blot analysis
oES4256-R	trpC+Hyg	TCGCATTTCTCACACTCCATCTATTCCTTTGCCCTCGGACG	41	This study	Plasmid assembly; Amplification of hygromycin resistance marker cassete
oES4257-F	Zt09_chr_7_00299 downstream flank in Zt495	GTCCGAGGGCAAAGGAATAGATGGAGTGTGAGAAATGCGAGT	42	This study	Plasmid assembly; Amplification of downstream flank of candidate effector gene Zt09_chr_7_00299 in Zt495
oES4258-R	Zt09_chr_7_00299 downstream flank in Zt495	CACTAGTGGGCCCGGATCCCTCGAGGGTACCGAGCTCGATGAATACACCACGCGAACTGC	60	This study	Plasmid assembly; Amplification of downstream flank of candidate effector gene Zt09_chr_7_00299 in Zt495; Amplification of probe for Southern blot analysis
oES4314-F	Zt09_chr_7_00299 upstream flank in Zt495	GGATGAGATCGCCACTGAGG	20	This study	Verification of upstream flank of candidate effector gene Zt09_chr_7_00299 in Zt495 deletion mutants
oES4315-R	Zt09_chr_7_00299 upstream flank in Zt495	TTCCCTGTCCGCAAATCTCC	20	This study	Verification of upstream flank of candidate effector gene Zt09_chr_7_00299 in Zt495 deletion mutants
oES4316-F	Zt09_chr_7_00299 and downstream flank in Zt495	CGACGTCACCAACTTCACCT	20	This study	Verification of gene and downstream flank of candidate effector gene Zt09_chr_7_00299 in Zt495 deletion mutants
oES4317-R	Zt09_chr_7_00299 and downstream flank in Zt495	GAGTCAGACATAGGGCTCGC	20	This study	Verification of gene and downstream flank of candidate effector gene Zt09_chr_7_00299 in Zt495 deletion mutants
