## Supplementary material for "Host specialization defines the emergence of new fungal plant pathogen populations": Fagundes_2024_Zymo_PopGen_Supplementary_Material: Supplementary_Table_S13.xlsx

### Sheet: Sheet1
Species	ITS2 GenBank Accession
Triticum boeticum	KJ131558.1
Triticum monococcum	KJ131567.1
Triticum spelta	KJ131570.1
Triticum aestivum	KJ131565.1
Triticum durum	KJ131560.1
Triticum turanicum	KJ131556.1
Triticum dicoccoides	KJ131571.1
Aegilops tauschiii	FR716115.1
Aegilops triuncialis	KJ131563.1
Aegilops cylindrica	KJ459889.1
Aegilops speltoides	KJ131559.1
Aegilops biuncialis	KJ131562.1
Aegilops geniculata	KJ131564.1
Aegilops markgrafii	KJ131566.1
Hordeum vulgare	MG216667.1
Secale cereale	KJ131557.1
